# Modeling development of tertiary lymphoid structures in pulmonary tuberculosis by 3D profiling and trajectory analysis

**DOI:** 10.64898/2026.06.02.725201

**Authors:** Emmanuel C. Ogbonna, Soheil R. Talemi, Zoltan Maliga, Ziyuan Zhao, Clarence Yapp, Shishir M. Pant, Yi Daniel Lu, Jeremy Muhlich, Andréanne Gagné, Amanda J. Martinot, Shannon Coy, Sandro Santagata, Angela R. Shih, Isaac H. Solomon, Threnesan Naidoo, Bree B. Aldridge, Adrie J.C. Steyn, Peter K. Sorger

## Abstract

Tertiary lymphoid structures (TLSs) are sites of immune organization in peripheral tissues that arise from chronic inflammation. They play important roles in infection control and cancer but the mechanisms controlling their formation remain only partly understood. Here, we combine high-plex imaging, serial-section 3D reconstruction, and optimal transport trajectory modeling to reconstruct TLSs in human lungs infected with *Mycobacterium tuberculosis*. We find that the extended and irregular shape of TLSs is poorly captured by 2D histopathology or spatial profiling, making assessment of developmental stage (early, primary, or secondary) error prone. In contrast, modeling TLS development in 3D using optimal transport reveals two trajectories that differ in the timing and coordination of follicular dendritic cell association, germinal center consolidation, and position within the tissue. These findings highlight the value of volumetric analysis in understanding immune organization and provide new insights into TLS biology.

**Graphical Abstract:** 

**Highlights:**

- 3D reconstruction of TB-infected lung reveals TLSs to be extended, heterogeneous structures that are frequently misclassified in 2D
- TLS maturation follows continuous trajectories rather than discrete histological stages
- Optimal transport modeling identifies distinct maturation paths with divergent follicular dynamics
- Germinal center organization and Tfh-FDC interactions emerge along maturation trajectories
- TLS maturation states are shaped by spatially localized microenvironmental niches.
