## Supplemental Table 2 for "Modeling development of tertiary lymphoid structures in pulmonary tuberculosis by 3D profiling and trajectory analysis"

### Sheet: Sheet1
Table S2. Tissue Sample Information, related to Figures 1, S1, and STAR Methods. CyCIF sections for the Serial Section Reconstruction were stained using the antibody panel described in Table S3.
Slide ID	Specimen ID	Section Ordinal	Assay	Thickness (μM)	Block	Primary IRB	Secondary IRB
Serial Section Reconstruction
LSP24521	Patient1_B4_Section_1	1	H&E	5	Patient1_B4	2018P001627	21-0656
LSP24522	Patient1_B4_Section_2	2	CyCIF	5	Patient1_B4	2018P001627	21-0656
LSP24524	Patient1_B4_Section_4	4	H&E	5	Patient1_B4	2018P001627	21-0656
LSP24525	Patient1_B4_Section_5	5	CyCIF	5	Patient1_B4	2018P001627	21-0656
LSP24527	Patient1_B4_Section_7	7	H&E	5	Patient1_B4	2018P001627	21-0656
LSP24528	Patient1_B4_Section_8	8	CyCIF	5	Patient1_B4	2018P001627	21-0656
LSP24530	Patient1_B4_Section_10	10	H&E	5	Patient1_B4	2018P001627	21-0656
LSP24531	Patient1_B4_Section_11	11	CyCIF	5	Patient1_B4	2018P001627	21-0656
LSP24533	Patient1_B4_Section_13	13	H&E	5	Patient1_B4	2018P001627	21-0656
LSP24534	Patient1_B4_Section_14	14	CyCIF	5	Patient1_B4	2018P001627	21-0656
LSP24536	Patient1_B4_Section_16	16	H&E	5	Patient1_B4	2018P001627	21-0656
LSP24537	Patient1_B4_Section_17	17	CyCIF	5	Patient1_B4	2018P001627	21-0656
LSP24539	Patient1_B4_Section_19	19	H&E	5	Patient1_B4	2018P001627	21-0656
LSP24540	Patient1_B4_Section_20	20	CyCIF	5	Patient1_B4	2018P001627	21-0656
LSP24542	Patient1_B4_Section_22	22	H&E	5	Patient1_B4	2018P001627	21-0656
LSP24543	Patient1_B4_Section_23	23	CyCIF	5	Patient1_B4	2018P001627	21-0656
LSP24545	Patient1_B4_Section_25	25	H&E	5	Patient1_B4	2018P001627	21-0656
LSP24546	Patient1_B4_Section_26	26	CyCIF	5	Patient1_B4	2018P001627	21-0656
LSP24548	Patient1_B4_Section_28	28	H&E	5	Patient1_B4	2018P001627	21-0656
LSP24549	Patient1_B4_Section_29	29	CyCIF	5	Patient1_B4	2018P001627	21-0656
LSP24551	Patient1_B4_Section_31	31	H&E	5	Patient1_B4	2018P001627	21-0656
LSP24552	Patient1_B4_Section_32	32	CyCIF	5	Patient1_B4	2018P001627	21-0656
LSP24554	Patient1_B4_Section_34	34	H&E	5	Patient1_B4	2018P001627	21-0656
LSP24555	Patient1_B4_Section_35	35	CyCIF	5	Patient1_B4	2018P001627	21-0656
LSP24557	Patient1_B4_Section_37	37	H&E	5	Patient1_B4	2018P001627	21-0656
LSP24558	Patient1_B4_Section_38	38	CyCIF	5	Patient1_B4	2018P001627	21-0656
LSP24560	Patient1_B4_Section_40	40	H&E	5	Patient1_B4	2018P001627	21-0656
LSP24561	Patient1_B4_Section_41	41	CyCIF	5	Patient1_B4	2018P001627	21-0656
LSP24563	Patient1_B4_Section_43	43	H&E	5	Patient1_B4	2018P001627	21-0656
LSP24564	Patient1_B4_Section_44	44	CyCIF	5	Patient1_B4	2018P001627	21-0656
LSP24566	Patient1_B4_Section_46	46	H&E	5	Patient1_B4	2018P001627	21-0656
LSP24567	Patient1_B4_Section_47	47	CyCIF	5	Patient1_B4	2018P001627	21-0656
LSP24569	Patient1_B4_Section_49	49	H&E	5	Patient1_B4	2018P001627	21-0656
LSP24570	Patient1_B4_Section_50	50	CyCIF	5	Patient1_B4	2018P001627	21-0656
LSP24572	Patient1_B4_Section_52	52	H&E	5	Patient1_B4	2018P001627	21-0656
LSP24573	Patient1_B4_Section_53	53	CyCIF	5	Patient1_B4	2018P001627	21-0656
LSP24575	Patient1_B4_Section_55	55	H&E	5	Patient1_B4	2018P001627	21-0656
LSP24576	Patient1_B4_Section_56	56	CyCIF	5	Patient1_B4	2018P001627	21-0656
LSP24578	Patient1_B4_Section_58	58	H&E	5	Patient1_B4	2018P001627	21-0656
LSP24579	Patient1_B4_Section_59	59	CyCIF	5	Patient1_B4	2018P001627	21-0656
LSP24581	Patient1_B4_Section_61	61	H&E	5	Patient1_B4	2018P001627	21-0656
LSP24582	Patient1_B4_Section_62	62	CyCIF	5	Patient1_B4	2018P001627	21-0656
LSP24584	Patient1_B4_Section_64	64	H&E	5	Patient1_B4	2018P001627	21-0656
LSP24585	Patient1_B4_Section_65	65	CyCIF	5	Patient1_B4	2018P001627	21-0656
LSP24587	Patient1_B4_Section_67	67	H&E	5	Patient1_B4	2018P001627	21-0656
LSP24588	Patient1_B4_Section_68	68	CyCIF	5	Patient1_B4	2018P001627	21-0656
LSP24590	Patient1_B4_Section_70	70	H&E	5	Patient1_B4	2018P001627	21-0656
LSP24591	Patient1_B4_Section_71	71	CyCIF	5	Patient1_B4	2018P001627	21-0656
LSP24593	Patient1_B4_Section_73	73	H&E	5	Patient1_B4	2018P001627	21-0656
LSP24594	Patient1_B4_Section_74	74	CyCIF	5	Patient1_B4	2018P001627	21-0656
LSP24596	Patient1_B4_Section_76	76	H&E	5	Patient1_B4	2018P001627	21-0656
LSP24597	Patient1_B4_Section_77	77	CyCIF	5	Patient1_B4	2018P001627	21-0656
LSP24599	Patient1_B4_Section_79	79	H&E	5	Patient1_B4	2018P001627	21-0656
LSP24600	Patient1_B4_Section_80	80	CyCIF	5	Patient1_B4	2018P001627	21-0656
LSP24602	Patient1_B4_Section_82	82	H&E	5	Patient1_B4	2018P001627	21-0656
LSP24603	Patient1_B4_Section_83	83	CyCIF	5	Patient1_B4	2018P001627	21-0656
LSP24605	Patient1_B4_Section_85	85	H&E	5	Patient1_B4	2018P001627	21-0656
LSP24606	Patient1_B4_Section_86	86	CyCIF	5	Patient1_B4	2018P001627	21-0656
LSP24608	Patient1_B4_Section_88	88	H&E	5	Patient1_B4	2018P001627	21-0656
LSP24609	Patient1_B4_Section_89	89	CyCIF	5	Patient1_B4	2018P001627	21-0656
LSP24611	Patient1_B4_Section_91	91	H&E	5	Patient1_B4	2018P001627	21-0656
LSP24612	Patient1_B4_Section_92	92	CyCIF	5	Patient1_B4	2018P001627	21-0656
LSP24614	Patient1_B4_Section_94	94	H&E	5	Patient1_B4	2018P001627	21-0656
LSP24615	Patient1_B4_Section_95	95	CyCIF	5	Patient1_B4	2018P001627	21-0656
LSP24617	Patient1_B4_Section_97	97	H&E	5	Patient1_B4	2018P001627	21-0656
LSP24618	Patient1_B4_Section_98	98	CyCIF	5	Patient1_B4	2018P001627	21-0656
LSP24620	Patient1_B4_Section_100	100	H&E	5	Patient1_B4	2018P001627	21-0656
LSP24621	Patient1_B4_Section_101	101	CyCIF	5	Patient1_B4	2018P001627	21-0656
LSP24623	Patient1_B4_Section_103	103	H&E	5	Patient1_B4	2018P001627	21-0656
LSP24624	Patient1_B4_Section_104	104	CyCIF	5	Patient1_B4	2018P001627	21-0656
LSP24626	Patient1_B4_Section_106	106	H&E	5	Patient1_B4	2018P001627	21-0656
LSP24627	Patient1_B4_Section_107	107	CyCIF	5	Patient1_B4	2018P001627	21-0656
LSP24629	Patient1_B4_Section_109	109	H&E	5	Patient1_B4	2018P001627	21-0656
LSP24630	Patient1_B4_Section_110	110	CyCIF	5	Patient1_B4	2018P001627	21-0656
LSP24632	Patient1_B4_Section_112	112	H&E	5	Patient1_B4	2018P001627	21-0656
LSP24633	Patient1_B4_Section_113	113	CyCIF	5	Patient1_B4	2018P001627	21-0656
LSP24635	Patient1_B4_Section_115	115	H&E	5	Patient1_B4	2018P001627	21-0656
LSP24636	Patient1_B4_Section_116	116	CyCIF	5	Patient1_B4	2018P001627	21-0656
LSP24638	Patient1_B4_Section_118	118	H&E	5	Patient1_B4	2018P001627	21-0656
LSP24639	Patient1_B4_Section_119	119	CyCIF	5	Patient1_B4	2018P001627	21-0656
Pilot Experiments
LSP16101	Patient1_B5_Section_1	1	ORION	5	Patient1_B5	2018P001627	21-0656
LSP16102	Patient1_B5_Section_2	2	GeoMx, CyCIF	5	Patient1_B5	2018P001627	21-0656
LSP16103	Patient1_B5_Section_3	3	H&E	5	Patient1_B5	2018P001627	21-0656
LSP16104	Patient1_B5_Section_4	4	CyCIF	5	Patient1_B5	2018P001627	21-0656
LSP16105	Patient1_B5_Section_5	5	CyCIF	5	Patient1_B5	2018P001627	21-0656
LSP16106	Patient1_B5_Section_6	6	H&E	5	Patient1_B5	2018P001627	21-0656
LSP16031	Patient2_Section_12	12	GeoMx	5	Patient2	2019P001114	21-0656
LSP16028	Patient3_Section_12	12	GeoMx	5	Patient3	2019P001114	21-0656
