## Supplemental Table 3 for "Modeling development of tertiary lymphoid structures in pulmonary tuberculosis by 3D profiling and trajectory analysis"

### Sheet: antibody_panel
Table S3: Antibody panel for cyclic immunofluorescence for Serial Section Reconstruction, related to Figures 1, S1, and STAR Methods.
Cycle	Cycle	Antibody Name	Target	Fluorophore	Vendor	Catalog Number	Clone	Dilution Factor	RRID identifier
Cycle 1	1	Mycobacterium tuberculosis Ag85B	Mycobacterium tuberculosis Ag85B	n/a	Abcam	ab43019	polyclonal	300	AB_776575
	1	CD86	CD86	n/a	R&D Systems	AF-141-SP	polyclonal	100	AB_354385
	1	CD25	CD25	n/a	LifeSpan BioSciences	LS‑C202825	4C9	100	AB_2889341
Cycle 1_2'ab	1	Goat anti-Rabbit IgG-AF488	Rabbit IgG	Alexa Fluor 488	Invitrogen	A-11070	polyclonal	2000	AB_2534114
	1	Donkey anti-Goat IgG-AF555	Goat IgG	Alexa Fluor 555	Thermo Fisher Scientific	A-21432	polyclonal	2000	AB_2535853
	1	Goat anti-Mouse IgG-AF647	Mouse IgG	Alexa Fluor 647	Thermo Fisher Scientific	A-21237	polyclonal	2000	AB_2535806
Cycle 2	2	Granzyme B	Granzyme B	n/a	Dako	M7235	GrB-7	100	AB_2114697
	2	CD3E-AF555	CD3E	Alexa Fluor 555	Cell Signaling Technology	57869BC	D7A6E	100	AB_3668891
	2	CXCL13	CXCL13	n/a	R&D Systems	MAB8012	53602	100	AB_2943272
Cycle 2_2'ab	2	Goat Anti-Mouse IgG2a-AF488	Mouse IgG2a	Alexa Fluor 488	Jackson ImmunoResearch, Inc.	115-545-206	polyclonal	1000	AB_2338855
	2	Goat Anti-Mouse IgG1-AF647	Mouse IgG1	Alexa Fluor 647	Jackson ImmunoResearch, Inc.	115-605-205	polyclonal	1000	AB_2338916
Cycle 3	3	PNAd	PNAd	n/a	Sigma-Aldrich	MABF2050	MECA-79	150	AB_2943331
	3	FOXP3-eF570	FOXP3	eFluor 570	eBioscience	41-4777-80, 41-4777-82	236A/E7	100	AB_2573609
	3	CD21-AF647	CD21	Alexa Fluor 647	Abcam	ab202693	EP3093	500	AB_2889188
Cycle 3_2'ab	3	Goat anti-Rat IgM-AF488	Rat IgM	Alexa Fluor 488	Thermo Fisher Scientific	A-21212	polyclonal	1000	AB_2535798
Cycle 4	4	CD23-AF488	CD23	Alexa Fluor 488	Abcam	ab305270	EPR3617	200	AB_2943215
	4	Ki-67-PE	Ki-67	phycoerythrin	Cell Signaling Technology	12160	D3B5	100	AB_2797836
	4	CD20-eF660	CD20	eFluor 660	eBioscience	50-0202-80, 50-0202-82	L26	1000	AB_11151691
	4	Cytokeratin (pan)-AF750	Cytokeratin (pan)	Alexa Fluor 750	Novus Biologicals	NBP2-33200AF750	AE-1/AE-3	100	AB_2868569
Cycle 5	5	CD8a-AF488	CD8a	Alexa Fluor 488	Thermo Fisher Scientific	53-0008-80	AMC908	150	AB_2574412
	5	TIGIT-AF555	TIGIT	Alexa Fluor 555	Cell Signaling Technology	69779BC	E5Y1W	100	AB_3674649
	5	PD-1-AF647	PD-1	Alexa Fluor 647	Abcam	ab201825	EPR4877(2)	150	AB_2728811
	5	Alpha-actin-2-AF750	Alpha-actin-2	Alexa Fluor 750	R&D Systems	IC1420S-025	1A4	100	AB_2868436
Cycle 6	6	CD4-AF488	CD4	Alexa Fluor 488	R&D Systems	FAB8165G	polyclonal	100	AB_2728839
	6	CD11c-AF555	CD11c	Alexa Fluor 555	Cell Signaling Technology	77882BC	D3V1E	200	AB_3331656
	6	PD-L1-AF647	PD-L1	Alexa Fluor 647	Cell Signaling Technology	62813BC	E1L3N	100	AB_3669071
	6	PCNA-AF750	PCNA	Alexa Fluor 750	Cell Signaling Technology	24114BC	PC10	100	AB_3669072
Cycle 7	7	CD163-AF488	CD163	Alexa Fluor 488	Cell Signaling Technology	71411	D6U1J	150	AB_3720265
	7	CD36-AF555	CD36	Alexa Fluor 555	Cell Signaling Technology	40462BC	D8L9T	200	n/a
	7	CD31-AF647	CD31	Alexa Fluor 647	Abcam	ab218582	EPR3094	200	AB_2857973
	7	Mast Cell Tryptase-AF790	Mast Cell Tryptase	Alexa Fluor 790	Santa Cruz Biotechnology	sc-59587 AF790	AA1	200	AB_2943323
Cycle 8	8	CD11b-AF488	CD11b	Alexa Fluor 488	Thermo Fisher Scientific (eBioscience)	53-0196-80, 53-0196-82	C67F154	200	AB_2637195
	8	CD206-AF555	CD206	Alexa Fluor 555	Cell Signaling Technology	48352BC	E2L9N	150	AB_3674647
	8	CD45-AF647	CD45	Alexa Fluor 647	BioLegend	304020, 304056	HI30	200	AB_493034
	8	Myeloperoxidase-AF790	Myeloperoxidase	Alexa Fluor 790	Santa Cruz Biotechnology	sc-365436 AF790	A-5	200	AB_2943295
Cycle 9	9	TCF1/TCF7-AF488	TCF1/TCF7	Alexa Fluor 488	Cell Signaling Technology	6444	C63D9	100	AB_2797627
	9	ICOS-AF555	ICOS	Alexa Fluor 555	Cell Signaling Technology	79403BC	D1K2T™	200	AB_2800142
	9	IRF4-AF647	IRF-4	Alexa Fluor 647	Cell SIgnaling Technology	53929S	E8H3S	100	AB_2868605
Cycle 10	10	HLA-DRB1-AF488	HLA-DRB1	Alexa Fluor 488	Abcam	ab207376	EPR6148	100	AB_2889845
	10	CD68-PE	CD68	phycoerythrin	Cell Signaling Technology	79594, 79594S	D4B9C	200	AB_2799935
	10	CTLA4-AF647	CTLA4	Alexa Fluor 647	Abcam	ab270127	CAL49	100	AB_2943179
Cycle 11	11	Lamin-B1-AF488	Lamin-B1	Alexa Fluor 488	Abcam	ab194106	EPR8985(B)	200	AB_2728786
	11	Lamin-A/C	Lamin-A/C	Alexa Fluor 488	Cell Signaling Technology	8617S	4C11	100	AB_10997529
	11	NGFR-AF647	NGFR	Alexa Fluor 647	BD Biosciences	560326	C40-1457	100	AB_1645403
	11	ABCG1	ABCG1	Alexa Fluor 750	Novus Biologicals	NB400-132AF750	NB400-132	100	AB_3188331
